# Hsc70-4 mediates internalization of environmental dsRNA at the surface of *Drosophila* S2 cells

**DOI:** 10.1101/2023.03.11.532206

**Authors:** Sabrina Johanna Fletcher, Lorena Tomé-Poderti, Vanesa Mongelli, Lionel Frangeul, Hervé Blanc, Yann Verdier, Joelle Vinh, Maria-Carla Saleh

## Abstract

The siRNA pathway is the primary antiviral defense mechanism in invertebrates and plants. The systemic nature of this defense mechanism is one of its more fascinating characteristics and the recognition and transport of double-stranded RNA (dsRNA) of viral origin is required for the systemic activity of the siRNA pathway. Indeed, cellular internalization of dsRNA from the environment is a widespread phenomenon among insects. Here we aimed to identify cell surface proteins that bind to extracellular dsRNA and mediate its internalization. To this end, we developed a novel co-immunoprecipitation protocol that we followed with proteomics analysis. Among the hits from our screens was Hsc70-4, a constitutively expressed member of the heat shock protein family that has been implicated in clathrin-mediated endocytosis. We found that silencing Hsc70-4 impaired dsRNA internalization. Surprisingly, despite lacking a predicted transmembrane domain, Hsc70-4 localizes to the cell membrane and this localization was preserved when Hsc70-4 was expressed in mammalian cells, suggesting a conserved role at the cell surface. Furthermore, Hsc70-4 shows a previously undescribed dsRNA-specific binding capacity. Our results show that Hsc70-4 is a key element of the dsRNA internalization process and its detailed study may facilitate the development of RNA interference (RNAi)-based technologies for pest and vector borne disease control.

**Importance:** To protect plants from pathogens or pests, the technology of “Host-induced gene silencing” has emerged as a powerful alternative to chemical treatments. This is an RNAi-based technology where small RNAs made in the plant silence the genes of the pests or pathogens that attack the plant. The small RNAs are generally derived from dsRNA expressed in transgenic plants. Alternatively, dsRNA can be sprayed onto the plant surface, where it can be taken up into the plant or ingested by pests. We have identified a cell surface protein that mediates the early steps of extracellular dsRNA internalization in insect cells. This could facilitate the development of new strategies for pest management.
