## Supplementary Table 1 for "Hsc70-4 mediates internalization of environmental dsRNA at the surface of *Drosophila* S2 cells"

### Sheet: Feuil1
Supplementary table 1. List of proteins found in cell surface proteins purification (Figure 2a-c)
Accession	Gene ID	Gene Name	Description	S2Xpress	S2naive
Q7KTI8	CG8222	Pvr	PDGF-and VEGF-receptor related, isoform E OS=Drosophila melanogaster GN=Pvr PE=4 SV=1	High	High
P13607	CG5670	Atpα	Sodium/potassium-transporting ATPase subunit alpha OS=Drosophila melanogaster GN=Atpalpha PE=1 SV=3	High	High
Q9VHX9	CG2791	CD98hc	CD98 heavy chain OS=Drosophila melanogaster GN=CD98hc PE=2 SV=1	High	High
P54399	CG6988	Pdi	Protein disulfide-isomerase OS=Drosophila melanogaster GN=Pdi PE=2 SV=1	High	High
P29844	CG4147	Hsc70-3	Heat shock 70 kDa protein cognate 3 OS=Drosophila melanogaster GN=Hsc70-3 PE=2 SV=2	High	High
A8Y516	CG42595	uex	Unextended, isoform E OS=Drosophila melanogaster GN=uex PE=4 SV=2	High	High
Q95R48	CG13610	Orct2	Organic cation transporter-like protein OS=Drosophila melanogaster GN=Orct2 PE=2 SV=2	High	High
A8JTM7	CG42611	mgl	Megalin, isoform A OS=Drosophila melanogaster GN=mgl PE=4 SV=2	High	Not Found
P11147	CG4264	Hsc70-4	Heat shock 70 kDa protein cognate 4 OS=Drosophila melanogaster GN=Hsc70-4 PE=1 SV=3	High	Not Found
Q3YMU0	CG8983	ERp60	ERp60 (Fragment) OS=Drosophila melanogaster GN=ERp60 PE=2 SV=1	High	High
P06605	CG2512	αTub84D	Tubulin alpha-3 chain OS=Drosophila melanogaster GN=alphaTub84D PE=2 SV=1	High	High
Q9VHV3	CG7800		CG7800 OS=Drosophila melanogaster GN=CG7800-RA PE=2 SV=2	High	High
P35381	CG3612	blw	ATP synthase subunit alpha, mitochondrial OS=Drosophila melanogaster GN=blw PE=1 SV=2	High	High
Q24048-2	CG9261	nrv2	Isoform 2.1 of Sodium/potassium-transporting ATPase subunit beta-2 OS=Drosophila melanogaster GN=nrv2	High	High
Q05825	CG11154	ATPsynβ	ATP synthase subunit beta, mitochondrial OS=Drosophila melanogaster GN=ATPsyn-beta PE=2 SV=3	High	Not Found
M9NEZ5	CG1634	Nrg	Neuroglian, isoform G OS=Drosophila melanogaster GN=Nrg PE=4 SV=1	High	Not Found
Q9VV75	CG4169	UQCR-C2	AT02348p OS=Drosophila melanogaster GN=CG4169 PE=2 SV=1	High	Not Found
P91679	CG44402	yin	Peptide transporter family 1 OS=Drosophila melanogaster GN=yin PE=1 SV=2	High	High
Q94920	CG6647	porin	Voltage-dependent anion-selective channel OS=Drosophila melanogaster GN=porin PE=1 SV=3	High	Not Found
Q7K0L5	CG4827	veil	LP01562p OS=Drosophila melanogaster GN=veil PE=2 SV=1	High	Not Found
Q8IPG9	CG31605	Bsg	Basigin, isoform A OS=Drosophila melanogaster GN=Bsg PE=2 SV=1	High	High
P83097	CG31127	Wsck	Putative tyrosine-protein kinase Wsck OS=Drosophila melanogaster GN=Wsck PE=2 SV=2	High	High
Q8SZY4	CG30104	NT5E-2	CG30104, isoform A OS=Drosophila melanogaster GN=NT5E-2 PE=2 SV=1	High	Not Found
Q9VIE8	CG9244	mAcon1	Aconitase, isoform B OS=Drosophila melanogaster GN=Acon PE=2 SV=2	High	Not Found
O02649	CG12101	Hsp60A	60 kDa heat shock protein, mitochondrial OS=Drosophila melanogaster GN=Hsp60 PE=1 SV=3	High	Not Found
Q9VU58	CG11051	Nplp2	Neuropeptide-like 2 OS=Drosophila melanogaster GN=Nplp2 PE=1 SV=1	High	Not Found
Q24046	CG9258	nrv1	Sodium/potassium-transporting ATPase subunit beta-1 OS=Drosophila melanogaster GN=nrv1 PE=1 SV=2	High	High
P18489	CG12210	Syb	Synaptobrevin OS=Drosophila melanogaster GN=Syb PE=2 SV=3	High	High
Q8MLQ5	CG5594	kcc	CG5594, isoform D OS=Drosophila melanogaster GN=kcc PE=2 SV=1	High	High
Q9VCA2	CG6331	Orct	Organic cation transporter protein OS=Drosophila melanogaster GN=Orct PE=1 SV=1	Not Found	High
Q9VKC2	CG12317	JhI-21	Amino acid transporter protein JHI-21 OS=Drosophila melanogaster GN=JhI-21 PE=2 SV=1	High	High
Q4U2G8	CG11961		CG11961, isoform A OS=Drosophila melanogaster GN=CG11961 PE=2 SV=1	High	Not Found
Q8IQB7	CG32032		CG32032 OS=Drosophila melanogaster GN=CG32032-RA PE=2 SV=1	High	High
Q7K1L4	CG8468		CG8468, isoform A OS=Drosophila melanogaster GN=CG8468 PE=2 SV=1	High	High
Q9V438	CG5809	CaBP1	Calcium-binding protein 1 OS=Drosophila melanogaster GN=CaBP1 PE=2 SV=1	High	Not Found
Q9VAY2	CG5520	Gp93	Glycoprotein 93 OS=Drosophila melanogaster GN=Gp93 PE=2 SV=1	High	Not Found
Q9W266	CG3413	wdp	FI21560p1 OS=Drosophila melanogaster GN=wdp PE=2 SV=1	Not Found	High
P29413	CG9429	Calr	Calreticulin OS=Drosophila melanogaster GN=Crc PE=1 SV=2	High	Not Found
O62619	CG7070	Pyk	Pyruvate kinase OS=Drosophila melanogaster GN=PyK PE=2 SV=2	High	High
Q9VFF0	CG3731	UQCR-C1	CG3731, isoform A OS=Drosophila melanogaster GN=CG3731 PE=2 SV=2	High	Not Found
Q9W436	CG5905	Nep1	GH03315p OS=Drosophila melanogaster GN=Nep1 PE=2 SV=2	High	Not Found
P84029	CG17903	Cyt-c-p	Cytochrome c-2 OS=Drosophila melanogaster GN=Cyt-c-p PE=1 SV=2	High	Not Found
P17336	CG6871	Cat	Catalase OS=Drosophila melanogaster GN=Cat PE=1 SV=2	High	Not Found
P13060	CG2238	eEF2	Elongation factor 2 OS=Drosophila melanogaster GN=EF2 PE=1 SV=4	High	Not Found
Q0E9L6	CG17800	Dscam1	Down syndrome cell adhesion molecule, isoform AV OS=Drosophila melanogaster GN=Dscam1 PE=4 SV=1	Not Found	High
P29845	CG8542	Hsc70-5	Heat shock 70 kDa protein cognate 5 OS=Drosophila melanogaster GN=Hsc70-5 PE=1 SV=2	High	Not Found
Q9VHJ8	CG11963	ScsβA	SkpA associated protein, isoform A OS=Drosophila melanogaster GN=skap PE=3 SV=2	High	Not Found
P22700	CG3725	SERCA	Calcium-transporting ATPase sarcoplasmic/endoplasmic reticulum type OS=Drosophila melanogaster GN=Ca-P60A PE=1 SV=2	High	Not Found
Q9VMB6	CG31911	Ent2	Equilibrative nucleoside transporter 2 OS=Drosophila melanogaster GN=Ent2 PE=2 SV=1	High	High
Q24372	CG12369	Lac	Lachesin OS=Drosophila melanogaster GN=Lac PE=1 SV=2	High	High
Q86BM5	CG13388	Akap200	A kinase anchor protein 200, isoform D OS=Drosophila melanogaster GN=Akap200 PE=4 SV=1	High	Not Found
A1ZBL0	CG9277	βTub56D	Beta-Tubulin at 56D, isoform A OS=Drosophila melanogaster GN=betaTub56D PE=2 SV=1	High	High
A1ZB83	CG5174		CG5174, isoform B OS=Drosophila melanogaster GN=CG5174 PE=4 SV=1	High	Not Found
Q9W2V9	CG2221	l(1)G0289	LD40707p OS=Drosophila melanogaster GN=l(1)G0289 PE=2 SV=1	High	High
Q94522	CG1065	Scsα1	Succinyl-CoA ligase [ADP/GDP-forming] subunit alpha, mitochondrial OS=Drosophila melanogaster GN=Scsalpha PE=2 SV=3	High	Not Found
Q9VF54	CG44014		CG14872, isoform B OS=Drosophila melanogaster GN=CG14872 PE=4 SV=1	High	Not Found
Q9VIW9	CG16771	Alp12	CG16771, isoform A OS=Drosophila melanogaster GN=CG16771 PE=3 SV=1	High	Not Found
Q95RU0	CG12086	cue	Protein cueball OS=Drosophila melanogaster GN=cue PE=1 SV=1	Not Found	High
P07487	CG8893	Gapdh2	Glyceraldehyde-3-phosphate dehydrogenase 2 OS=Drosophila melanogaster GN=Gapdh2 PE=1 SV=2	High	Not Found
O18332	CG3320	Rab1	FI01544p OS=Drosophila melanogaster GN=Rab1 PE=2 SV=1	Not Found	High
Q94523	CG17246	SdhA	Succinate dehydrogenase [ubiquinone] flavoprotein subunit, mitochondrial OS=Drosophila melanogaster GN=SdhA PE=2 SV=3	High	Not Found
P39018	CG4464	RpS19a	40S ribosomal protein S19a OS=Drosophila melanogaster GN=RpS19a PE=1 SV=3	High	Not Found
Q9VLC5	CG3752	Aldh	Aldehyde dehydrogenase OS=Drosophila melanogaster GN=Aldh PE=3 SV=1	High	Not Found
Q9VQL7	CG3523	FASN1	CG3523, isoform A OS=Drosophila melanogaster GN=CG3523 PE=4 SV=1	High	Not Found
Q9Y1A7	CG3297	mnd	LD25378p OS=Drosophila melanogaster GN=mnd PE=2 SV=1	High	High
Q7YU05	CG7010	Pdha	LD13846p OS=Drosophila melanogaster GN=l(1)G0334 PE=2 SV=1	High	Not Found
P02828	CG1242	Hsp83	Heat shock protein 83 OS=Drosophila melanogaster GN=Hsp83 PE=1 SV=1	High	Not Found
A1Z729	CG2064	Rdh1	CG2064 OS=Drosophila melanogaster GN=CG2064 PE=3 SV=1	High	Not Found
Q9VH26	CG3940	CAH7	CG3940 OS=Drosophila melanogaster GN=CG3940 PE=4 SV=2	High	Not Found
Q9W227	CG2852		Peptidyl-prolyl cis-trans isomerase OS=Drosophila melanogaster GN=CG2852 PE=2 SV=1	High	Not Found
Q9VGQ1	CG5214		CG5214 OS=Drosophila melanogaster GN=CG5214 PE=2 SV=1	High	Not Found
Q6QU65	CG7649	Meltrin	ADAM metalloprotease OS=Drosophila melanogaster GN=Meltrin PE=2 SV=1	High	Not Found
Q7K2E1	CG8839		CG8839, isoform A OS=Drosophila melanogaster GN=CG8839 PE=2 SV=1	High	Not Found
Q9VK56	CG6214	MRP	Multidrug-Resistance like protein 1, isoform A OS=Drosophila melanogaster GN=MRP PE=4 SV=4	High	Not Found
Q9VWH4	CG12233	Idh3a	Probable isocitrate dehydrogenase [NAD] subunit alpha, mitochondrial OS=Drosophila melanogaster GN=l(1)G0156 PE=2 SV=1	High	Not Found
Q7KB18	CG15102	Jheh2	FI02870p OS=Drosophila melanogaster GN=Jheh2 PE=2 SV=1	High	Not Found
Q9VLN9	CG14273		CG14273 OS=Drosophila melanogaster GN=CG14273 PE=4 SV=3	High	Not Found
Q7K010	CG12845	Tsp42Ef	RE01312p OS=Drosophila melanogaster GN=Tsp42Ef PE=2 SV=1	High	Not Found
Q9VB46	CG3373	Hmu	FI18644p1 OS=Drosophila melanogaster GN=Hmu PE=2 SV=1	High	Not Found
Q7JR61	CG11140	Aldh-III	Aldehyde dehydrogenase OS=Drosophila melanogaster GN=Aldh-III PE=2 SV=1	High	Not Found
O18640	CG7111	Rack1	Guanine nucleotide-binding protein subunit beta-like protein OS=Drosophila melanogaster GN=Rack1 PE=1 SV=2	High	Not Found
Q7KJ73	CG10106	Tsp42Ee	FI02814p OS=Drosophila melanogaster GN=Tsp42Ee PE=2 SV=1	High	Not Found
O18404	CG7113	scu	3-hydroxyacyl-CoA dehydrogenase type-2 OS=Drosophila melanogaster GN=scu PE=1 SV=1	High	Not Found
Q9VSD6	CG7935	msk	D-Importin 7/RanBP7 OS=Drosophila melanogaster GN=msk PE=2 SV=1	High	Not Found
P48605	CG8977	CCT3	T-complex protein 1 subunit gamma OS=Drosophila melanogaster GN=Cctgamma PE=2 SV=2	High	Not Found
E1JHB4	CG44122	Piezo	Piezo, isoform G OS=Drosophila melanogaster GN=Piezo PE=4 SV=1	High	Not Found
Q9VBA3	CG46339		AT30002p OS=Drosophila melanogaster GN=sda PE=2 SV=2	High	Not Found
A8JV19	CG4829		CG4829, isoform E OS=Drosophila melanogaster GN=CG4829 PE=4 SV=1	High	Not Found
Q8STG9	CG9539	Sec61α	DSec61alpha OS=Drosophila melanogaster GN=Sec61alpha PE=2 SV=1	High	Not Found
Q9W260	CG10382	wrapper	GH03113p OS=Drosophila melanogaster GN=wrapper PE=2 SV=2	High	Not Found
P29742	CG9012	Chc	Clathrin heavy chain OS=Drosophila melanogaster GN=Chc PE=1 SV=1	High	Not Found
Q9VVT2	CG3979	Indy	Protein I'm not dead yet OS=Drosophila melanogaster GN=Indy PE=1 SV=2	Not Found	High
Q9VL70	CG4600	yip2	HL08109p OS=Drosophila melanogaster GN=yip2 PE=2 SV=1	High	Not Found
Q9VLG3	CG18088		CG18088, isoform A OS=Drosophila melanogaster GN=CG18088-RA PE=2 SV=1	High	Not Found
Q9VXH7	CG9917		CG9917, isoform A OS=Drosophila melanogaster GN=CG9917-RA PE=2 SV=1	Not Found	High
Q9W373	CG12119	SmydA-9	CG12119 OS=Drosophila melanogaster GN=CG12119 PE=4 SV=1	Not Found	High
Q7K110	CG6370	OstΔ	CG6370 OS=Drosophila melanogaster GN=OstDelta PE=2 SV=1	High	Not Found
Q9VJ59	CG10373	Jwa	Jwa ortholog (Fragment) OS=Drosophila melanogaster GN=Jwa PE=4 SV=4	High	Not Found
Q9VEB1	CG7998	Mdh2	CG7998 OS=Drosophila melanogaster GN=Mdh2 PE=2 SV=1	High	Not Found
Q9VKM7	CG33129		AT01533p OS=Drosophila melanogaster GN=CG6089 PE=2 SV=2	High	Not Found
A1ZBJ2	CG7461		CG7461 OS=Drosophila melanogaster GN=CG7461 PE=3 SV=2	High	Not Found
P45594	CG4254	tsr	Cofilin/actin-depolymerizing factor homolog OS=Drosophila melanogaster GN=tsr PE=2 SV=1	High	Not Found
Q9V491	CG11081	PlexA	Plexin A, isoform A OS=Drosophila melanogaster GN=plexA PE=4 SV=1	High	Not Found
Q9VL69	CG5885		CG5885 OS=Drosophila melanogaster GN=BEST:CK01296 PE=2 SV=1	High	Not Found
Q8SXQ1	CG9629	Aldh7A1	CG9629 OS=Drosophila melanogaster GN=CG9629 PE=2 SV=1	High	Not Found
Q9VG64	CG18549		CG18549 OS=Drosophila melanogaster GN=CG18549 PE=2 SV=2	High	Not Found
Q9VXZ3	CG32594	be	Ben, isoform C OS=Drosophila melanogaster GN=be PE=2 SV=2	High	Not Found
Q9VHM2	CG8202		UPF0505 protein CG8202 OS=Drosophila melanogaster GN=CG8202 PE=2 SV=3	Not Found	High
Q9VFS8	CG9588		26S proteasome non-ATPase regulatory subunit 9 OS=Drosophila melanogaster GN=CG9588 PE=1 SV=1	Not Found	High
Q9VUE4	CG3868		CG3868 OS=Drosophila melanogaster GN=CG3868 PE=4 SV=1	High	Not Found
Q0E8E8	CG4994	Mpcp2	MIP08013p1 OS=Drosophila melanogaster GN=Mpcp PE=2 SV=1	High	Not Found
Q9VUZ0	CG5474	SsRβ	BcDNA.LD10457 OS=Drosophila melanogaster GN=SsRbeta PE=2 SV=2	High	Not Found
