## Supplementary Table 2 for "Hsc70-4 mediates internalization of environmental dsRNA at the surface of *Drosophila* S2 cells"

### Sheet: Feuil1
Supplementary table 2. List of proteins found in dsRNA binding proteins immunuprecipitation (Figure 2d-f)
Accession	Gene	Gene Name	Description	Replicate 1	Replicate 2
Q9VBU7	CG11856	Nup358	Nup358 OS=Drosophila melanogaster GN=Nup358 PE=4 SV=2	High	High
A8DZ29	CG10811	eIF4G1	Eukaryotic translation initiation factor 4G, isoform B OS=Drosophila melanogaster GN=eIF4G PE=4 SV=1	Not Found	High
Q9VJJ8	CG42389	mtgo	CG42389, isoform G OS=Drosophila melanogaster GN=CG4668 PE=2 SV=2	Not Found	High
P11147	CG4264	Hsc70-4	Heat shock 70 kDa protein cognate 4 OS=Drosophila melanogaster GN=Hsc70-4 PE=1 SV=3	High	High
A1Z6H7	CG7897	Gp210	Gp210 OS=Drosophila melanogaster GN=Gp210 PE=4 SV=1	Not Found	High
Q7K110	CG6370	OstΔ	CG6370 OS=Drosophila melanogaster GN=OstDelta PE=2 SV=1	Not Found	High
Q9VHR5	CG9684		CG9684 OS=Drosophila melanogaster GN=CG9684 PE=4 SV=2	Not Found	High
A8DY81	CG34407	Not1	Not1, isoform C OS=Drosophila melanogaster GN=Not1 PE=1 SV=1	Not Found	High
P29845	CG8542	Hsc70-5	Heat shock 70 kDa protein cognate 5 OS=Drosophila melanogaster GN=Hsc70-5 PE=1 SV=2	High	High
Q9VHP0	CG9748	bel	ATP-dependent RNA helicase bel OS=Drosophila melanogaster GN=bel PE=1 SV=1	High	High
Q8IQQ0	CG11661	Ogdh	Neural conserved at 73EF, isoform F OS=Drosophila melanogaster GN=Nc73EF PE=2 SV=1	High	High
P29742	CG9012	Chc	Clathrin heavy chain OS=Drosophila melanogaster GN=Chc PE=1 SV=1	Not Found	High
Q7KN75	CG5170	Dp1	Dodeca-satellite-binding protein 1, isoform A OS=Drosophila melanogaster GN=Dp1 PE=2 SV=1	Not Found	High
Q9VWH4	CG12233	Idh3a	Probable isocitrate dehydrogenase [NAD] subunit alpha, mitochondrial OS=Drosophila melanogaster GN=l(1)G0156 PE=2 SV=1	High	High
P06605	CG2512	αTub84D	Tubulin alpha-3 chain OS=Drosophila melanogaster GN=alphaTub84D PE=2 SV=1	High	High
P41042	CG11276	RpS4	40S ribosomal protein S4 OS=Drosophila melanogaster GN=RpS4 PE=1 SV=2	Not Found	High
P21187	CG5119	pAbp	Polyadenylate-binding protein OS=Drosophila melanogaster GN=pAbp PE=1 SV=3	High	High
E1JIJ7	CG7518		CG7518, isoform C OS=Drosophila melanogaster GN=CG7518 PE=4 SV=1	Not Found	High
M9PJN0	CG12047	mud	Mushroom body defect, isoform K OS=Drosophila melanogaster GN=mud PE=4 SV=1	Not Found	High
Q9VJ19	CG10652	RpL30	RE25263p OS=Drosophila melanogaster GN=RpL30 PE=1 SV=1	High	High
Q7K5K3	CG11876	Pdhb	CG11876, isoform A OS=Drosophila melanogaster GN=CG11876 PE=2 SV=1	High	High
Q9VL70	CG4600	yip2	HL08109p OS=Drosophila melanogaster GN=yip2 PE=2 SV=1	High	High
Q9V9W7	CG1569	rod	Rough deal OS=Drosophila melanogaster GN=rod PE=4 SV=2	Not Found	High
Q7KW39	CG17896		Probable methylmalonate-semialdehyde dehydrogenase [acylating], mitochondrial OS=Drosophila melanogaster GN=CG17896 PE=2 SV=1	High	High
Q8T4C9	CG6310		AT03632p OS=Drosophila melanogaster GN=CG6310 PE=2 SV=1	Not Found	High
Q7KN94	CG8996	wal	Walrus, isoform A OS=Drosophila melanogaster GN=wal PE=2 SV=1	High	High
M9PCQ6	CG6509	Dlg5	CG6509, isoform C OS=Drosophila melanogaster GN=CG6509 PE=4 SV=1	Not Found	High
P08841	CG3401	βTub60D	Tubulin beta-3 chain OS=Drosophila melanogaster GN=betaTub60D PE=2 SV=2	Not Found	High
Q9VV75	CG4169	UQCR-C2	AT02348p OS=Drosophila melanogaster GN=CG4169 PE=2 SV=1	High	High
Q9W1G7	CG5330	Nap1	LD21576p OS=Drosophila melanogaster GN=Nap1 PE=2 SV=1	Not Found	High
P22700	CG3725	SERCA	Calcium-transporting ATPase sarcoplasmic/endoplasmic reticulum type OS=Drosophila melanogaster GN=Ca-P60A PE=1 SV=2	Not Found	High
O01666	CG7610	ATPsynγ	ATP synthase subunit gamma, mitochondrial OS=Drosophila melanogaster GN=ATPsyn-gamma PE=2 SV=2	High	High
Q9VD58	CG6439	Idh3b	CG6439, isoform A OS=Drosophila melanogaster GN=CG6439 PE=2 SV=1	Not Found	High
P17336	CG6871	Cat	Catalase OS=Drosophila melanogaster GN=Cat PE=1 SV=2	High	High
Q8IQV9	CG11943	Nup205	Nucleoporin 205, isoform B OS=Drosophila melanogaster GN=Nup205 PE=4 SV=1	Not Found	High
Q9VEZ3	CG5000	msps	LP04448p OS=Drosophila melanogaster GN=msps PE=1 SV=3	Not Found	High
Q9V397	CG4389	Mtpα	BcDNA.GH12558 OS=Drosophila melanogaster GN=Mtpalpha PE=2 SV=1	High	High
Q960Z0	CG1453	Klp10A	Kinesin-like protein Klp10A OS=Drosophila melanogaster GN=Klp10A PE=1 SV=1	Not Found	High
M9PFK7	CG7439	AGO2A	Argonaute 2, isoform E OS=Drosophila melanogaster GN=AGO2 PE=4 SV=1	Not Found	High
P14130	CG14524		40S ribosomal protein S14 OS=Drosophila melanogaster GN=RpS14a PE=1 SV=1	High	High
P23128	CG4916	me31B	Putative ATP-dependent RNA helicase me31b OS=Drosophila melanogaster GN=me31B PE=1 SV=3	Not Found	High
A1ZBJ2	CG7461		CG7461 OS=Drosophila melanogaster GN=CG7461 PE=3 SV=2	High	High
Q94522	CG1065	Scsα1	Succinyl-CoA ligase [ADP/GDP-forming] subunit alpha, mitochondrial OS=Drosophila melanogaster GN=Scsalpha PE=2 SV=3	Not Found	High
Q9VSA3	CG12262	Mcad	Probable medium-chain specific acyl-CoA dehydrogenase, mitochondrial OS=Drosophila melanogaster GN=CG12262 PE=1 SV=1	High	High
P84040	CG31611 (and many others)	His4:CG31611	Histone H4 OS=Drosophila melanogaster GN=His4 PE=1 SV=2	High	High
Q0E8E8	CG4994	Mpcp2	MIP08013p1 OS=Drosophila melanogaster GN=Mpcp PE=2 SV=1	Not Found	High
P24156	CG10691	Phb1	Protein l(2)37Cc OS=Drosophila melanogaster GN=l(2)37Cc PE=2 SV=2	High	High
Q24151	CG4257	Stat92E	Signal transducer and transcription activator OS=Drosophila melanogaster GN=Stat92E PE=1 SV=1	Not Found	High
M9PI41	CG10522	sti	Sticky, isoform B OS=Drosophila melanogaster GN=sti PE=4 SV=1	Not Found	High
Q9VSL8	CG6831	rhea	Rhea, isoform B OS=Drosophila melanogaster GN=rhea PE=1 SV=1	Not Found	High
Q9VZ23	CG1404	Ran	GTP-binding nuclear protein Ran OS=Drosophila melanogaster GN=ran PE=1 SV=1	Not Found	High
M9PCF8	CG32138	Frl	CG32138, isoform D OS=Drosophila melanogaster GN=CG32138 PE=4 SV=1	Not Found	High
Q9VB46	CG3373	Hmu	FI18644p1 OS=Drosophila melanogaster GN=Hmu PE=2 SV=1	Not Found	High
A8JQV8	CG43140	pyd	Polychaetoid, isoform H OS=Drosophila melanogaster GN=pyd PE=4 SV=1	Not Found	High
Q9VB10	CG5590	Hsdl2	CG5590 OS=Drosophila melanogaster GN=CG5590 PE=2 SV=1	Not Found	High
P32100	CG4897	RpL7	60S ribosomal protein L7 OS=Drosophila melanogaster GN=RpL7 PE=1 SV=2	High	High
Q9VDT1	CG4703	Arc42	Arc42 OS=Drosophila melanogaster GN=Arc42 PE=2 SV=1	High	High
P48149	CG2033	RpS15Aa	40S ribosomal protein S15Aa OS=Drosophila melanogaster GN=RpS15Aa PE=1 SV=2	Not Found	High
Q9XZ11	CG7139		CG7139, isoform A OS=Drosophila melanogaster GN=CG7139 PE=2 SV=1	Not Found	High
A1Z9I5	CG13345	tum	Tumbleweed OS=Drosophila melanogaster GN=tum PE=4 SV=1	Not Found	High
A1Z6H6	CG7791		CG7791 OS=Drosophila melanogaster GN=CG7791 PE=3 SV=1	Not Found	High
Q0KIE7	CG1651	Ank	Ankyrin, isoform B OS=Drosophila melanogaster GN=Ank PE=2 SV=1	Not Found	High
Q9TVM2	CG13387	emb	Exportin-1 OS=Drosophila melanogaster GN=emb PE=1 SV=1	Not Found	High
M9PI44	CG10686	tral	Trailer hitch, isoform F OS=Drosophila melanogaster GN=tral PE=4 SV=1	Not Found	High
Q9VCA8	CG33106	mask	Ankyrin repeat and KH domain-containing protein mask OS=Drosophila melanogaster GN=mask PE=1 SV=2	Not Found	High
P46223	CG3314	RpL7A	60S ribosomal protein L7a OS=Drosophila melanogaster GN=RpL7A PE=1 SV=2	Not Found	High
Q9VAC1	CG7920		CG7920, isoform A OS=Drosophila melanogaster GN=CG7920 PE=2 SV=1	Not Found	High
Q7KVX1	CG7010	Pdha	Lethal (1) G0334, isoform C OS=Drosophila melanogaster GN=l(1)G0334 PE=2 SV=1	High	High
Q7KTI8	CG8222	Pvr	PDGF-and VEGF-receptor related, isoform E OS=Drosophila melanogaster GN=Pvr PE=4 SV=1	Not Found	High
A1ZAN6	CG9635	RhoGEF2	RhoGEF2, isoform D OS=Drosophila melanogaster GN=RhoGEF2 PE=4 SV=1	Not Found	High
A8JRB1	CG10618	CHKov1	CHKov1, isoform F OS=Drosophila melanogaster GN=CHKov1 PE=4 SV=1	Not Found	High
Q8MLY8	CG7808	RpS8	40S ribosomal protein S8 OS=Drosophila melanogaster GN=RpS8 PE=1 SV=1	Not Found	High
B7Z0E2	CG7015	Unr	FI18812p1 OS=Drosophila melanogaster GN=Unr PE=2 SV=1	Not Found	High
Q7K511	CG3835	D2hgdh	CG3835, isoform A OS=Drosophila melanogaster GN=EG:87B1.3 PE=2 SV=1	Not Found	High
Q9VZL3	CG10849	Sc2	Sc2 OS=Drosophila melanogaster GN=Sc2 PE=4 SV=1	Not Found	High
A1Z8P9	CG8274	Mtor	Nucleoprotein TPR OS=Drosophila melanogaster GN=Mtor PE=1 SV=1	Not Found	High
Q9VKD3	CG12264	Nfs1	Probable cysteine desulfurase, mitochondrial OS=Drosophila melanogaster GN=CG12264 PE=2 SV=1	High	High
Q9W0B8	CG7961	αCOP	Alpha-coatomer protein, isoform A OS=Drosophila melanogaster GN=alphaCop PE=2 SV=1	Not Found	High
Q86B79	CG4620	unk	RING finger protein unkempt OS=Drosophila melanogaster GN=unk PE=1 SV=1	Not Found	High
