## Supplementary Table 3 for "Hsc70-4 mediates internalization of environmental dsRNA at the surface of *Drosophila* S2 cells"

### Sheet: Feuil1
Supplementary table 3. List of primers
Production of dsRNA
Target	Sence	Sequence (5' - 3')
GL3	Forward	TAATACGACTCACTATAGGGCGCCCTGGTTCCTGGAAC
GL3	Reverse	TAATACGACTCACTATAGGGAGAATCTCACGCAGGCAGTTC
GFP	Forward	TAATACGACTCACTATAGGGTGGTGAGCAAGGGCGAGGAGC
GFP	Reverse	TAATACGACTCACTATAGGGTTGTACAGCTCGTCCATGCCG
CG6831	Forward	TAATACGACTCACTATAGGGAGAACCACAGACGAAAGTGACACC
CG6831	Reverse	TAATACGACTCACTATAGGGAGACAGAGATTAGGCCATTGCTGCC
CG32138	Forward	TAATACGACTCACTATAGGGAGAAGTTGCCCACCTTGAACTGG
CG32138	Reverse	TAATACGACTCACTATAGGGAGAACGAGATACGCTCCACACGC
CG1651	Forward	TAATACGACTCACTATAGGGAGAAAGCCGCAAAGGGTAGTCAAC
CG1651	Reverse	TAATACGACTCACTATAGGGAGACAACCAGGTCTACTGACTGAGC
CG43140	Forward	TAATACGACTCACTATAGGGAGAATGCCTGGCGATAAGATCCTCA
CG43140	Reverse	TAATACGACTCACTATAGGGAGAAGAAGACCACATCGTCCCAGTTC
CG42389	Forward	TAATACGACTCACTATAGGGAGAGCCGGAGCTTTTAGTGCCTATG
CG42389	Reverse	TAATACGACTCACTATAGGGAGAGCTGCCACTCCAGTGTTAGTTG
CG4264	Forward	TAATACGACTCACTATAGGGAGAGTCTGACATGAAGCACTGGCC
CG4264	Reverse	TAATACGACTCACTATAGGGAGAGAACTCCTGCACGAAGTGGG
CG6370	Forward	TAATACGACTCACTATAGGGAGACAATTGGACGCTCAGTCGC
CG6370	Reverse	TAATACGACTCACTATAGGGAGAGAGTCGAACGAATGCCTGATGG
CG4169	Forward	TAATACGACTCACTATAGGGAGAGCAACTCTTCCCGTTTCGCG
CG4169	Reverse	TAATACGACTCACTATAGGGAGAACGTAGTGCAGCAGGCTCTC
CG5330	Forward	TAATACGACTCACTATAGGGAGACGCAACACGGCCATAATGTC
CG5330	Reverse	TAATACGACTCACTATAGGGAGAGCGCGCAAGAAGTGACCAA
CG10522	Forward	TAATACGACTCACTATAGGGAGAAACCAGGCTCATCACCGTTTC
CG10522	Reverse	TAATACGACTCACTATAGGGAGACAAATGGACATGCAGCTCACC
CG3373	Forward	TAATACGACTCACTATAGGGAGACGTCGGACTTCACCATCGAAG
CG3373	Reverse	TAATACGACTCACTATAGGGAGACCACGAAGTGAACGAATCGCTG
CG8222	Forward	TAATACGACTCACTATAGGGAGAGGAGAACCGATTGGACAGAATCG
CG8222	Reverse	TAATACGACTCACTATAGGGAGAACATTCAAGTGCTGTCCCAGATG
CG9635	Forward	TAATACGACTCACTATAGGGAGACACAACAACAGCGGTGCAGAAC
CG9635	Reverse	TAATACGACTCACTATAGGGAGAGGCGTAAACTGATGCGACTCGATA
CG5119	Forward	TAATACGACTCACTATAGGGAGAGCAGTACATGCGTCACATGACC
CG5119	Reverse	TAATACGACTCACTATAGGGAGAAACTGTGGCACTGGAGGATTG
CG4916	Forward	TAATACGACTCACTATAGGGAGACAAGGCATGCTGGATCATG
CG4916	Reverse	TAATACGACTCACTATAGGGAGAAGTATGTCTCTGCCATTCGTGG
CG10691	Forward	TAATACGACTCACTATAGGGAGAGGCAGCAAGGATCTGCAGAATG
CG10691	Reverse	TAATACGACTCACTATAGGGAGACTCAATACGTCGCAGCTCCAC
CG10686	Forward	TAATACGACTCACTATAGGGAGACCGCAGTCGGCCAATAATC
CG10686	Reverse	TAATACGACTCACTATAGGGAGAAGGACACTCCGAAGGTCTCC
CG8542	Forward	TAATACGACTCACTATAGGGAGACGCAACACCACTATTCCCACCA
CG8542	Reverse	TAATACGACTCACTATAGGGAGAGCGCAGATCGGCAATTTCCTTC
CG11856	Forward	TAATACGACTCACTATAGGGAGACCAACCTGTCGGCCAATAGC
CG11856	Reverse	TAATACGACTCACTATAGGGAGACAACTTTACCCTCTGCGTCCAC
CG6647	Forward	TAATACGACTCACTATAGGGAGAACCGAGGTTGCTGTCCAGGA
CG6647	Reverse	TAATACGACTCACTATAGGGAGAGCAACTTCTGCTGGTAGCCCAG
CG13387	Forward	TAATACGACTCACTATAGGGAGACAGCGCTGCAAAGTTCCATC
CG13387	Reverse	TAATACGACTCACTATAGGGAGAACGCCAGAATGATGGCATGA
CG6509	Forward	TAATACGACTCACTATAGGGAGAAGACACACGCAGCTCTTCC
CG6509	Reverse	TAATACGACTCACTATAGGGAGAACGAGGCTGACATGGATCC
SR_CI-1	Forward	TAATACGACTCACTATAGGGAGAGCTATCGCCGATCTATCCCAGA
SR_CI-1	Reverse	TAATACGACTCACTATAGGGAGACGAAAGGCACTCGTCATTACACC
SR_CI-2	Forward	TAATACGACTCACTATAGGGAGAAGTGCACAAAGGAGCTGCTCA
SR_CI-2	Reverse	TAATACGACTCACTATAGGGAGAGGTACTTCCGCTCGTGTCCA
Eater-1	Forward	TAATACGACTCACTATAGGGAGACGGGCTCCCGACAAATGTGA
Eater-1	Reverse	TAATACGACTCACTATAGGGAGACAACACAGAATCCGTTCTTGCACC
Eater-2	Forward	TAATACGACTCACTATAGGGAGAAAGGACGGGTGTGTCAACGG
Eater-2	Reverse	TAATACGACTCACTATAGGGAGACATTCTTGTCCACGTGATATGAGCG
Cloning of CG4264 (Hsc70-4) into pAc5.1/V5-His A
CG4264 amplicon	Forward	AGACCCCGGATCGGGGTACGAAATGTCTAAAGCTCCTGCTG
CG4264 amplicon	Reverse	GGCCCTCTAGACTCGAGCGGGTCGACCTCCTCGATGG
pAc5.1-V5/6His linearization	Forward	CCGCTCGAGTCTAGAGGGC
pAc5.1-V5/6His linearization	Reverse	GTACCCCGATCCGGGGTC
Cloning of CG4264 (Hsc70-4) into pcDNA™6/myc-His A
CG4264 amplicon	Forward	AGTCCAGTGTGGTGGAATTCTGGAAATGTCTAAAGCTCCTGCTG
CG4264 amplicon	Reverse	CCGCCACTGTGCTGGATAGTCGACCTCCTCGATGG
pcDNA6-myc/His linearization	Forward	TATCCAGCACAGTGGCGG
pcDNA6-myc/His linearization	Reverse	CAGAATTCCACCACACTGGACT
qPCR
CG4264	Forward	CAGCATGGCAAGGTCGAGATC
CG4264	Reverse	ATCAGACGCTCCGTATCGGTG
Rp49	Forward	CGGATCGATATGCTAAGCTGT
Rp49	Reverse	GCGCTTGTTCGATCCGTA
PCR
CG4264	Forward	CGCCAAGCGCTTGATTGGTC
CG4264	Reverse	AGCACGCTTGTTGGTGGTCA
Rp49	Forward	AAGGGTATCGACAACAGAGTGC
Rp49	Reverse	ACAAATGTGTATTCCGACCACG
